# Hematologic and systemic metabolic alterations due to Mediterranean type II G6PD deficiency in mice

**DOI:** 10.1101/2021.05.31.446353

**Authors:** Angelo D’Alessandro, Heather L Howie, Ariel M. Hay, Karolina H. Dziewulska, Benjamin Brown, Matthew J Wither, Matthew Karafin, Elizabeth F. Stone, Steven L Spitalnik, Eldad A Hod, Richard O Francis, Xiaoyun Fu, Tiffany Thomas, James C Zimring

## Abstract

Deficiency of Glucose 6 phosphate dehydrogenase (G6PD) is the single most common enzymopathy, present in approximately 400 million humans (e.g. 5% of humans). Its prevalence is hypothesized to be due to conferring resistance to malaria. However, G6PD deficiency also results in hemolytic sequelae from oxidant stress. Moreover, G6PD deficiency is associated with kidney disease, diabetes, pulmonary hypertension, immunological defects, and neurodegenerative diseases. To date, the only available mouse models have decreased levels of G6PD due to promoter mutations, but with stable G6PD. However, human G6PD mutations are missense mutations that result in decreased enzymatic stability. As such, this results in very low activity in red blood cells and platelets that cannot synthesize new protein. To generate a more accurate model, the human sequence for a severe form of G6PD deficiency (Med -) was knocked into the murine G6PD locus. As predicted, G6PD levels were extremely low in RBCs and deficient mice have increased hemolytic sequalae to oxidant stress. G6PD levels were mildly decreased in non-erythroid organs, consistent with what has been observed in humans. Juxtaposition of G6PD deficient and wild-type mice revealed altered lipid metabolism in multiple organ systems. Together, these findings both establish a new mouse model of G6PD deficiency that more accurately reflects human G6PD deficiency and also advance our basic understanding of altered metabolism in this setting.
