## Supplementary Table 4 for "Hematologic and systemic metabolic alterations due to Mediterranean type II G6PD deficiency in mice"

	Status(F.val)	Status(raw.p)	Status(adj.p)	Organ(F.val)	Organ(raw.p)	Organ(adj.p)	Interaction(F.val)	Interaction(raw.p)	Interaction(adj.p)
Putrescine	31.214	4.4447e-06	0.00057578	39.389	1.561e-11	4.2347e-11	5.465	0.0019906	0.020201
Tetradecenoic acid	30.031	6.0076e-06	0.00057578	9.9876	2.9224e-05	3.887e-05	7.1168	0.00037359	0.0063977
Indoxyl	29.844	6.3041e-06	0.00057578	38.793	1.8872e-11	5.0204e-11	3.5955	0.016469	0.11006
Lactate	23.404	3.6821e-05	0.0018377	41.677	7.7025e-12	2.2216e-11	0.47898	0.75087	0.99998
5-L-Glutamyl-taurine	23.17	3.9427e-05	0.0018377	134.09	1.1029e-18	9.7484e-18	8.4949	0.00010443	0.0040877
S-Acylglutathione	23.1	4.0241e-05	0.0018377	43.494	4.496e-12	1.3688e-11	7.4425	0.00027384	0.0055411
L-Cysteate	20.818	7.9848e-05	0.0031255	538.1	1.8679e-27	7.3114e-26	7.7579	0.00020387	0.0046551
quinolinic acid	19.099	0.00013684	0.0046869	730.13	2.0336e-29	1.393e-27	17.588	1.5674e-07	4.2947e-05
L-glutamate	17.771	0.00021051	0.0064087	38.114	2.3493e-11	6.1894e-11	0.97676	0.43489	0.78947
10-Hydroxydecanoic acid	17.122	0.0002611	0.0068627	5.4207	0.0020871	0.0024438	3.9117	0.011323	0.077565
Anthranilate	16.961	0.00027551	0.0068627	82.159	1.0131e-15	5.906e-15	9.3023	5.1769e-05	0.003226
Urate	16.436	0.000329	0.0075122	11.374	9.7649e-06	1.3513e-05	6.6645	0.00058092	0.0083565
Flavin mononucleotide	14.759	0.00058885	0.012411	201.19	3.3307e-21	4.5631e-20	12.681	3.7137e-06	0.00045522
12S-HETE	11.916	0.0016772	0.032301	71.299	6.9439e-15	3.5234e-14	6.7779	0.00051944	0.0082489
Hypotaurine	11.778	0.0017683	0.032301	10.924	1.3821e-05	1.8564e-05	1.1925	0.33434	0.67745
gamma-L-Glutamyl-D-alanine	11.586	0.001904	0.032606	61.583	4.9302e-14	2.0782e-13	4.3319	0.0069577	0.052956
Oleic acid Octadecenoic acid	11.092	0.0023082	0.037203	7.7035	0.00021443	0.00027201	1.9118	0.13426	0.40088
N-Acetylornithine	10.026	0.0035311	0.053751	173.29	2.8532e-20	3.5535e-19	4.2872	0.0073231	0.05423
L-Citrulline	9.8765	0.0037522	0.054111	61.095	5.4793e-14	2.2748e-13	8.0174	0.00016056	0.0046551
Linoleic Acid	8.5875	0.0064154	0.084725	5.08	0.0030153	0.0034861	1.2383	0.31582	0.67082
UDP-glucose	8.4809	0.0067133	0.084725	87.618	4.195e-16	2.6124e-15	8.8484	7.6507e-05	0.0034938
L-alanine	8.3889	0.0069827	0.084725	64.432	2.7011e-14	1.2335e-13	3.1093	0.029696	0.15688
acyl-C6-DC	8.28	0.0073166	0.084725	52.144	4.3855e-13	1.6689e-12	1.8067	0.1536	0.43387
AMP	8.247	0.0074212	0.084725	43.391	4.6332e-12	1.3951e-11	2.5244	0.061549	0.24309
6-Hydroxykynurenic acid	8.0061	0.0082355	0.090261	6.0994	0.001026	0.001233	3.0023	0.033881	0.16287
Bilirubin	7.91	0.0085871	0.090495	45.305	2.6783e-12	8.6336e-12	7.91	0.00017717	0.0046551
Linoleate	7.1667	0.011924	0.11585	14.821	8.6086e-07	1.3479e-06	5.6786	0.0015879	0.017866
Eicosapentaenoic acid	7.1045	0.012261	0.11585	33.298	1.2255e-10	2.87e-10	5.3688	0.0022063	0.020845
5Z-8Z-11Z-14Z-17Z-Icosapentaenoic acid	7.1045	0.012261	0.11585	33.298	1.2255e-10	2.87e-10	5.3688	0.0022063	0.020845
5-Oxoproline	7.0078	0.012806	0.11696	46.788	1.7754e-12	6.0808e-12	0.80218	0.53344	0.86487
1112-DiHET	6.9111	0.013378	0.11824	88.129	3.8731e-16	2.4679e-15	2.5173	0.062103	0.24309
Pyridoxamine 5'-phosphate	6.7705	0.014259	0.12209	25.474	2.8404e-09	5.7226e-09	1.8548	0.14442	0.41219
Phosphoserine	6.5994	0.015418	0.12344	24.269	4.9126e-09	9.5807e-09	0.63164	0.64378	0.94038
Palmitoleic acid Hexadecenoic acid	6.5573	0.015718	0.12344	3.5829	0.01672	0.018252	2.0881	0.10715	0.3414
Maltose	6.5505	0.015767	0.12344	18.762	8.0316e-08	1.3419e-07	6.6152	0.00060997	0.0083565
Palmitate Hexadecanoic acid	6.4526	0.016494	0.12553	7.4993	0.00025956	0.00032611	1.4717	0.23548	0.55787
5-Phosphoribosylamine	6.153	0.018953	0.14035	11.138	1.1707e-05	1.5959e-05	2.3074	0.081026	0.28103
2-Oxoadipate	6.0319	0.020058	0.14463	37.831	2.5757e-11	6.6579e-11	1.6855	0.17934	0.4725
L-valine	5.8279	0.022084	0.15516	14.438	1.1073e-06	1.7045e-06	0.72302	0.58308	0.88758
4-Acetamidobutanoate	5.4685	0.026218	0.17368	81.523	1.1266e-15	6.4313e-15	1.5475	0.21386	0.54226
Phosphate	5.3897	0.027234	0.17368	58.405	9.938e-14	4.0044e-13	0.81259	0.52714	0.85986
Ergothioneine	5.3721	0.027467	0.17368	76.203	2.8235e-15	1.5789e-14	0.61448	0.65552	0.94038
Ethanolamine phosphate	5.3067	0.028351	0.17368	245.15	1.9049e-22	3.1488e-21	1.3296	0.28176	0.61272
5-Hydroxyindoleacetate	5.2895	0.028588	0.17368	6.6133	0.00061116	0.00074426	1.8848	0.13899	0.40088
Diphosphate	5.2534	0.029094	0.17368	19.763	4.6439e-08	8.2093e-08	1.4477	0.24273	0.55876
Protein glutamine	5.1421	0.030717	0.17368	71.333	6.9004e-15	3.5234e-14	3.041	0.032302	0.15805
Octadecatrienoic acid	5.137	0.030794	0.17368	19.309	5.94e-08	1.03e-07	6.3388	0.00080437	0.01048
acyl-C4-DC	5.1227	0.03101	0.17368	14.361	1.1651e-06	1.7834e-06	3.0842	0.030625	0.15688
3-Phosphonooxypyruvate	5.1194	0.03106	0.17368	2853.8	3.0238e-38	8.2852e-36	5.1194	0.0028885	0.026382
-Linolenic acid 9,12,15-Octadecatrienoic acid	4.9523	0.033721	0.18479	7.4949	0.00026065	0.00032611	1.4973	0.22794	0.55424
Protein 5-hydroxylysine	4.8964	0.034665	0.18624	7.7241	0.00021036	0.00026808	0.86464	0.49641	0.83674
Hexadecenoic acid	4.8292	0.03584	0.18885	14.182	1.3129e-06	1.9766e-06	6.2942	0.00084144	0.01048
8Z-11Z-14Z-Icosatrienoic acid	4.6279	0.039632	0.20384	6.5366	0.0006596	0.00079969	7.2904	0.00031636	0.0057789
7Z-10Z-13Z-16Z-19Z-Docosa-7-10-13-16-19-pentaenoic acid	4.6009	0.040173	0.20384	29.943	4.3569e-10	9.5502e-10	3.9261	0.011134	0.077565
acyl-C161 Hexadecenoyl-carnitine	4.5061	0.042139	0.20993	8.441	0.00010956	0.00014028	0.59208	0.671	0.9477
Cys-Gly	4.3998	0.044473	0.21482	274.48	3.6802e-23	8.4031e-22	2.2556	0.086543	0.29275
acyl-C141 Tetradecenoyl Carnitine	4.3903	0.044689	0.21482	15.326	6.2179e-07	9.9632e-07	1.0098	0.41798	0.77383
3-Sulfino-L-alanine	4.2018	0.049211	0.23248	229.16	5.0703e-22	7.7182e-21	3.19	0.026897	0.15688
Nicotinamide	3.9311	0.056622	0.26296	27.013	1.4497e-09	3.0322e-09	1.4951	0.22857	0.55424
Ascorbate	3.7082	0.063671	0.29076	13.745	1.7643e-06	2.6272e-06	7.4073	0.00028312	0.0055411
2-Aminomuconate	3.4938	0.07139	0.32009	251.24	1.3342e-22	2.4372e-21	3.474	0.019055	0.12431
Pantetheine 4--phosphate	3.4669	0.072428	0.32009	9.7146	3.6609e-05	4.7995e-05	2.8176	0.04261	0.18538
D-glucono-1,5-lactone	3.3622	0.076649	0.33336	171.93	3.1945e-20	3.647e-19	2.9723	0.035161	0.1661
Allantoate	3.261	0.08099	0.34386	40.159	1.2262e-11	3.4284e-11	5.6537	0.0016301	0.017866
acyl-C3 propionyl-carnitine	3.1903	0.084188	0.34386	7.2045	0.00034341	0.00042771	4.4143	0.0063333	0.049581
Taurochenodeoxycholic acid	3.1873	0.084328	0.34386	19.286	6.0146e-08	1.03e-07	3.1873	0.026988	0.15688
D-Glucono-1-5-lactone 6-phosphate	3.121	0.087464	0.34386	39.521	1.4973e-11	4.1026e-11	3.121	0.029272	0.15688
6-Phospho-D-gluconate	3.093	0.088828	0.34386	11.267	1.0598e-05	1.452e-05	4.9107	0.0036311	0.032094
trans-4-Hydroxy-L-proline	3.0879	0.089079	0.34386	8.4576	0.00010796	0.00013953	0.9742	0.43622	0.78947
Octadecenoic acid	3.0692	0.090007	0.34386	6.744	0.00053706	0.00065694	5.6126	0.0017022	0.017939
D-Rhamnose	3.0622	0.090356	0.34386	5.7918	0.0014103	0.0016656	0.23282	0.91771	0.99998
R-S-Lactoylglutathione	2.9857	0.094284	0.34957	4.9274	0.0035648	0.0040698	2.3254	0.079196	0.2782
N5-Methyl-L-glutamine	2.9834	0.094409	0.34957	97.004	1.0299e-16	7.2359e-16	2.0302	0.11539	0.35526
Stearic acid Octadecanoic acid	2.9385	0.096804	0.35182	1270.9	5.3435e-33	4.8804e-31	8.0143	0.00016102	0.0046551
N-Methylethanolamine phosphate	2.9242	0.097584	0.35182	9.5065	4.3562e-05	5.6838e-05	0.27715	0.89042	0.99998
L-lysine	2.8333	0.10271	0.36536	11.948	6.3376e-06	8.9974e-06	0.016057	0.99946	0.99998
Acetyl phosphate	2.8111	0.10401	0.36536	346.77	1.2061e-24	3.3046e-23	0.51946	0.72205	0.98079
UDP-N-acetyl-D-glucosamine	2.7369	0.10848	0.3726	69.042	1.0708e-14	5.1475e-14	9.1517	5.8869e-05	0.003226
acyl-C121 O-dodecenoyl-carnitine	2.732	0.10879	0.3726	14.482	1.0757e-06	1.6651e-06	2.4746	0.065551	0.25297
acyl-C10 O-Decanoyl-L-carnitine	2.4475	0.1282	0.43366	11.971	6.2324e-06	8.8942e-06	1.6962	0.1769	0.4725
N6-Methyl-L-lysine	2.4021	0.13166	0.43993	52.196	4.3293e-13	1.6689e-12	0.75289	0.56401	0.88197
acyl-C12 O-dodecanoyl-carnitine	2.371	0.13409	0.44197	24.51	4.3951e-09	8.6637e-09	0.76126	0.55873	0.88197
S-Formylglutathione	2.3533	0.13549	0.44197	146.87	3.028e-19	2.9631e-18	2.3533	0.076431	0.27198
S-Adenosyl-L-homocysteine	2.3271	0.13761	0.4436	19.383	5.7052e-08	1.0021e-07	1.7171	0.17224	0.46728
Sphingosine	2.2933	0.1404	0.44465	42.22	6.5448e-12	1.9283e-11	2.0339	0.11484	0.35526
Butanoic acid	2.2839	0.14118	0.44465	3.851	0.012161	0.01349	0.8995	0.47659	0.82853
Mannitol	2.2422	0.14474	0.44606	2.8776	0.039543	0.042324	2.3846	0.073461	0.27198
Dodecanedioic acid	2.2216	0.14653	0.44606	5.6538	0.0016298	0.0019166	6.2491	0.00088084	0.010494
3-Sulfocatechol	2.2033	0.14814	0.44606	11.47	9.0736e-06	1.275e-05	0.85774	0.5004	0.83674
Maltotriose	2.0675	0.16082	0.47243	2.9905	0.034379	0.037086	2.4352	0.068897	0.2586
2-Hydroxyglutarate/Citramalate	2.0644	0.16112	0.47243	24.261	4.9302e-09	9.5807e-09	0.23612	0.91575	0.99998
ATP	2.0547	0.16207	0.47243	26.753	1.6208e-09	3.3643e-09	1.2013	0.33069	0.67731
Pantothenol	1.9787	0.1698	0.48464	21.069	2.3385e-08	4.2717e-08	0.60059	0.66511	0.9477
Biliverdin	1.9348	0.17447	0.49129	45.617	2.4541e-12	8.2004e-12	1.4495	0.2422	0.55876
Cystathionine	1.9185	0.17624	0.49129	9.7661	3.5076e-05	4.6207e-05	1.8908	0.13792	0.40088
Dihomo-g-linolenic acid	1.8995	0.17833	0.49129	12.231	5.1455e-06	7.4204e-06	0.47159	0.75614	0.99998
S-Glutathionyl-L-cysteine	1.8907	0.1793	0.49129	4.7551	0.0043146	0.0048651	0.35416	0.83906	0.99998
Adenine	1.8368	0.18544	0.50309	11.442	9.2745e-06	1.2965e-05	0.48521	0.74642	0.99998
Dopamine	1.7606	0.19456	0.52265	49.942	7.6724e-13	2.7302e-12	2.5366	0.060609	0.24309
L-Homocitrulline	1.5745	0.21924	0.58001	65.073	2.3669e-14	1.0992e-13	1.1169	0.36696	0.71513
Triacanthine	1.5681	0.22015	0.58001	30.852	3.0564e-10	7.0373e-10	0.78862	0.54174	0.87315
NADH	1.5494	0.22287	0.58157	3.665	0.015158	0.016613	0.2727	0.89324	0.99998
Fumarate	1.5317	0.22546	0.5828	4.3398	0.0068954	0.0077116	2.8964	0.038628	0.1764
Spermine	1.4988	0.23038	0.58896	36.466	4.051e-11	1.0374e-10	2.5772	0.057584	0.23549
4-Pyridoxate	1.4753	0.23398	0.58896	37.937	2.4885e-11	6.4937e-11	1.3378	0.27884	0.61123
6-Lactoyl-5-6-7-8-tetrahydropterin	1.4612	0.23618	0.58896	39.569	1.4748e-11	4.0817e-11	1.4612	0.23863	0.55876
Cytosine	1.4488	0.23813	0.58896	21.766	1.6418e-08	3.0395e-08	0.20321	0.93462	0.99998
910-DiHOME	1.4261	0.24176	0.58896	641.26	1.3934e-28	6.3631e-27	2.0509	0.11237	0.3539
Sedoheptulose 1-phosphate	1.4251	0.24193	0.58896	46.732	1.8026e-12	6.0975e-12	1.2971	0.29346	0.62819
Indole	1.3914	0.24744	0.59472	26.099	2.154e-09	4.4375e-09	0.54498	0.70398	0.97332
UDP	1.3469	0.25497	0.60749	13.157	2.6501e-06	3.8831e-06	1.9096	0.13464	0.40088
Hexadecanoic acid	1.2808	0.26672	0.63002	5.0139	0.0032413	0.0037316	4.7063	0.004556	0.039011
Guanine	1.2607	0.27042	0.63253	18.582	8.8806e-08	1.4747e-07	4.1242	0.0088369	0.063719
Adenylosuccinic acid	1.2501	0.2724	0.63253	2.9081	0.038073	0.04091	0.15444	0.9595	0.99998
Taurine	1.2355	0.27516	0.63357	30.565	3.4152e-10	7.7335e-10	1.7917	0.15658	0.43777
N-Carbamyl-L-glutamate	1.1715	0.28772	0.65614	252.13	1.2671e-22	2.4372e-21	1.8884	0.13835	0.40088
D-Erythrose 4-phosphate	1.1614	0.28976	0.65614	28.723	7.104e-10	1.5207e-09	0.53582	0.71045	0.97332
L-tryptophan	1.1297	0.29633	0.65616	44.898	3.0042e-12	9.5715e-12	0.88007	0.48757	0.83674
Thymidine	1.1273	0.29683	0.65616	3.7347	0.013953	0.015354	1.5503	0.2131	0.54226
Octadecanoic acid	1.1267	0.29695	0.65616	10.972	1.3318e-05	1.8065e-05	0.99446	0.42577	0.78295
L-leucine	1.0977	0.30314	0.66154	24.612	4.1939e-09	8.327e-09	0.23319	0.91749	0.99998
6-Thioxanthine 5--monophosphate	1.0914	0.30451	0.66154	107.49	2.4691e-17	1.8793e-16	1.0914	0.37861	0.72544
Carnosine	1.0814	0.30668	0.66154	28.901	6.6081e-10	1.4257e-09	0.19359	0.93984	0.99998
D-Fructose 1-6-bisphosphate	1.0563	0.31227	0.66154	14.199	1.2985e-06	1.9656e-06	0.4559	0.76734	0.99998
CDP	1.0512	0.31343	0.66154	50.325	6.9507e-13	2.5393e-12	0.28989	0.88221	0.99998
acyl-C101 O-Decenoyl-L-carnitine	1.0492	0.31387	0.66154	5.9454	0.0012023	0.0014261	2.4615	0.066639	0.2536
8-HETE	1.031	0.31804	0.66522	1459.6	6.7786e-34	9.2867e-32	1.031	0.40744	0.76464
Ornithine	0.98972	0.32777	0.67379	62.101	4.4115e-14	1.8887e-13	1.5384	0.21635	0.54226
N-Glycoloyl-neuraminate	0.98052	0.32999	0.67379	83.382	8.2779e-16	4.9308e-15	0.16364	0.95513	0.99998
Glycolate	0.96276	0.33434	0.67379	14.618	9.8362e-07	1.5313e-06	2.6808	0.050558	0.21312
Docosahexaenoic acid	0.95956	0.33513	0.67379	6.0059	0.0011295	0.0013456	2.6255	0.054188	0.22496
UMP	0.95631	0.33594	0.67379	46.955	1.696e-12	5.8825e-12	0.87772	0.4889	0.83674
Pantetheine	0.93798	0.34054	0.67379	15.066	7.3476e-07	1.157e-06	0.53729	0.70942	0.97332
7-8-Dihydroxycoumarin	0.92934	0.34274	0.67379	15.92	4.2766e-07	6.8928e-07	0.3485	0.84296	0.99998
2-Oxoglutarate	0.89936	0.35053	0.67379	51.452	5.2173e-13	1.9583e-12	1.7621	0.16261	0.45004
13-OxoODE	0.89741	0.35105	0.67379	3.9484	0.010846	0.01208	0.89741	0.47777	0.82853
Ectoine	0.86132	0.36078	0.68648	16.642	2.7468e-07	4.4799e-07	1.0946	0.37712	0.72544
Dimethylglycine	0.84372	0.36566	0.68984	508.57	4.2995e-27	1.4726e-25	0.33939	0.8492	0.99998
L-histidine	0.83691	0.36758	0.68984	44.318	3.5444e-12	1.1163e-11	0.010174	0.99978	0.99998
Pyruvate	0.82367	0.37134	0.69216	10.022	2.8407e-05	3.7969e-05	0.3452	0.84522	0.99998
D-4--Phosphopantothenate	0.78476	0.38274	0.70858	25.957	2.2925e-09	4.6877e-09	3.4244	0.02023	0.12598
N-Acetylmethionine	0.74587	0.39464	0.71873	34.79	7.2039e-11	1.7624e-10	1.2036	0.32975	0.67731
Tetradecanoic acid	0.73794	0.39713	0.71873	7.0314	0.00040568	0.0005007	4.5512	0.005423	0.045027
13S-HODE	0.73296	0.39871	0.71873	5.1496	0.0027951	0.0032452	0.73296	0.57669	0.88276
CDP-choline	0.69745	0.41024	0.72996	23.407	7.3648e-09	1.4112e-08	1.0849	0.38162	0.72615
S-Allantoin	0.68301	0.41508	0.72996	83.433	8.209e-16	4.9308e-15	0.27703	0.89049	0.99998
D-Glucose 6-phosphate	0.68078	0.41583	0.72996	25.168	3.2578e-09	6.5155e-09	0.68478	0.60807	0.91045
N-Acyl-D-aspartate	0.67815	0.41672	0.72996	5.3865	0.0021648	0.0025241	0.67815	0.61247	0.91205
9-Oxononanoic acid	0.66588	0.42093	0.72996	17.5	1.6498e-07	2.7068e-07	3.0765	0.030919	0.15688
Arachidonic acid 5Z,8Z,11Z,14Z-Eicosatetraenoic acid	0.63532	0.43167	0.74349	244.73	1.9537e-22	3.1488e-21	6.7349	0.0005419	0.0082489
L-glutamine	0.62466	0.43553	0.74349	63.662	3.1707e-14	1.4242e-13	1.5153	0.2228	0.54997
Glucosinolate	0.62097	0.43687	0.74349	53.286	3.3079e-13	1.2948e-12	0.23287	0.91768	0.99998
Glycerol 3-phosphate	0.60866	0.44141	0.74369	20.104	3.8696e-08	6.9299e-08	2.8173	0.042624	0.18538
GMP	0.58659	0.44973	0.74369	23.143	8.353e-09	1.5784e-08	0.24688	0.90928	0.99998
5-10-Methenyltetrahydrofolate	0.58035	0.45212	0.74369	172.33	3.0883e-20	3.647e-19	0.61707	0.65375	0.94038
Uracil	0.575	0.4542	0.74369	35.425	5.7766e-11	1.4389e-10	0.11045	0.97792	0.99998
Indole-3-acetaldehyde	0.57203	0.45535	0.74369	74.877	3.5824e-15	1.9632e-14	0.41474	0.79663	0.99998
Indole-3-acetate	0.57041	0.45599	0.74369	12.719	3.6151e-06	5.241e-06	0.096033	0.98295	0.99998
acyl-C81 octenoyl-l-carnitine	0.55532	0.46195	0.74896	15.085	7.2556e-07	1.1492e-06	1.3711	0.26741	0.5909
Creatine	0.53901	0.46854	0.74989	655.21	1.0129e-28	5.5509e-27	0.29148	0.88118	0.99998
Choline	0.5382	0.46887	0.74989	105.65	3.1451e-17	2.3291e-16	0.56778	0.68795	0.96634
D-Ribitol 5-phosphate	0.5285	0.47287	0.74989	4.8468	0.0038969	0.0044306	0.19824	0.93734	0.99998
D-Glucosamine	0.52407	0.47472	0.74989	40.981	9.5158e-12	2.716e-11	0.083771	0.98679	0.99998
L-proline	0.51244	0.47962	0.74989	23.483	7.1015e-09	1.3703e-08	0.14756	0.96266	0.99998
5-Hydroxyisourate	0.50576	0.48247	0.74989	158.06	1.0636e-19	1.1657e-18	1.2064	0.32862	0.67731
CMP-N-acetylneuraminate	0.50475	0.48291	0.74989	59.033	8.6301e-14	3.5293e-13	1.4309	0.24795	0.56148
Cytidine	0.49644	0.4865	0.74989	34.257	8.6897e-11	2.0886e-10	0.66676	0.62006	0.91836
5-6-Dihydrothymine	0.4933	0.48788	0.74989	73.819	4.3442e-15	2.3339e-14	0.73328	0.57648	0.88276
gamma-L-Glutamylputrescine	0.4887	0.48989	0.74989	13.709	1.8083e-06	2.676e-06	0.75478	0.56281	0.88197
sn-glycero-3-Phosphoethanolamine	0.47385	0.49651	0.75184	33.88	9.9374e-11	2.3677e-10	0.59608	0.66822	0.9477
5-6-Dihydrouracil	0.47353	0.49666	0.75184	45.446	2.5741e-12	8.4975e-12	1.041	0.40255	0.76069
1-4-beta-D-Xylan	0.44183	0.51132	0.76425	140.65	5.6003e-19	5.115e-18	0.56307	0.69125	0.96634
glycine	0.44066	0.51187	0.76425	63.026	3.624e-14	1.5762e-13	0.46802	0.75869	0.99998
LPA160	0.43237	0.51584	0.76425	111.51	1.478e-17	1.1599e-16	0.17944	0.94726	0.99998
Methylenediurea	0.43202	0.51601	0.76425	255.55	1.0415e-22	2.1951e-21	0.77688	0.54898	0.87454
Catechol	0.41772	0.52299	0.76952	145.48	3.4675e-19	3.2762e-18	0.41772	0.79451	0.99998
L-serine	0.40726	0.5282	0.76952	10.939	1.366e-05	1.8438e-05	0.63988	0.63817	0.9401
acyl-C182-OH	0.40359	0.53006	0.76952	32.222	1.8195e-10	4.2249e-10	0.40359	0.80452	0.99998
acyl-C204	0.40212	0.5308	0.76952	21.715	1.6845e-08	3.0976e-08	0.12696	0.97152	0.99998
Creatinine	0.37779	0.54342	0.78341	90.013	2.8947e-16	1.9345e-15	2.2298	0.08944	0.29886
acyl-C182 Linoleoyl-CoA	0.3718	0.54662	0.78341	20.68	2.8599e-08	5.1554e-08	0.041189	0.9966	0.99998
Homocarnosine	0.36599	0.54975	0.78341	43.178	4.9308e-12	1.4685e-11	0.22555	0.92197	0.99998
CMP	0.36218	0.55182	0.78341	25.514	2.7894e-09	5.6615e-09	0.31575	0.86517	0.99998
3-Oxalomalate	0.34688	0.56029	0.79134	17.656	1.5066e-07	2.4868e-07	1.6689	0.18318	0.47801
D-Arabitol	0.32817	0.57101	0.80234	194.42	5.4577e-21	7.121e-20	0.17381	0.95011	0.99998
6-Carboxyhexanoate	0.28071	0.60014	0.82756	63.34	3.3919e-14	1.499e-13	0.51802	0.72307	0.98079
1-3-Bisphosphoglycerate	0.27195	0.60585	0.82756	6.8743	0.00047262	0.00058071	2.8669	0.040072	0.18
D-Glucose	0.27079	0.60662	0.82756	65.101	2.353e-14	1.0992e-13	0.84399	0.50844	0.84432
gamma-L-Glutamyl-L-cysteine	0.27055	0.60678	0.82756	27.131	1.3791e-09	2.9066e-09	0.11438	0.97645	0.99998
Citrate	0.2701	0.60708	0.82756	9.9042	3.1295e-05	4.1424e-05	0.81246	0.52721	0.85986
2/3-Phospho-D-glycerate	0.26442	0.61087	0.8286	4.4152	0.0063266	0.0071044	2.9213	0.037452	0.17393
Oxalosuccinate	0.24507	0.62417	0.84248	111.49	1.4816e-17	1.1599e-16	1.416	0.25269	0.5629
Argininosuccinate	0.22419	0.63929	0.85159	4.8027	0.0040922	0.0046333	3.1871	0.026994	0.15688
Guanidinoacetate	0.22292	0.64024	0.85159	119.22	5.786e-18	4.8041e-17	0.12216	0.97344	0.99998
Glycerone sulfate	0.21617	0.64533	0.8516	23.191	8.1651e-09	1.5536e-08	0.30139	0.8747	0.99998
g-Oxalo-crotonate	0.21464	0.6465	0.8516	6.094	0.0010318	0.0012345	0.68996	0.60465	0.9103
D-Ribose	0.21063	0.64958	0.8516	30.262	3.8431e-10	8.561e-10	0.08588	0.98616	0.99998
ADP-D-ribose	0.20092	0.6572	0.85417	7.1614	0.0003579	0.00044373	0.024254	0.99879	0.99998
Serotonin	0.19663	0.66064	0.85417	88.653	3.5696e-16	2.3288e-15	0.19663	0.93821	0.99998
Homomethionine	0.19631	0.66089	0.85417	220	9.1526e-22	1.3199e-20	1.1878	0.33625	0.67745
2-Methyleneglutarate	0.18603	0.66933	0.86101	15.149	6.963e-07	1.1092e-06	0.18637	0.94367	0.99998
L-arginine	0.17919	0.67509	0.86437	11.313	1.0227e-05	1.4082e-05	0.61971	0.65194	0.94038
acyl-C51 Tiglylcarnitine	0.17505	0.67864	0.86488	148.66	2.5504e-19	2.5882e-18	0.39194	0.81273	0.99998
acyl-C5-OH	0.16538	0.68714	0.86862	35.544	5.5447e-11	1.3938e-10	0.34909	0.84256	0.99998
Adenosine	0.1645	0.68792	0.86862	34.441	8.1436e-11	1.9746e-10	3.1295	0.02897	0.15688
Heptanoic acid	0.15499	0.6966	0.87554	3.2624	0.024623	0.026667	3.44	0.019853	0.12598
Itaconate	0.14945	0.70179	0.87665	39.193	1.661e-11	4.462e-11	2.1933	0.093695	0.3093
Guanosine	0.14258	0.70839	0.87665	30.239	3.8781e-10	8.5693e-10	2.0112	0.11822	0.35992
Eicosatetraenoic acid	0.14068	0.71025	0.87665	19.855	4.421e-08	7.8659e-08	0.92534	0.46231	0.812
Phosphoenolpyruvate	0.13643	0.71445	0.87665	14.168	1.3257e-06	1.9849e-06	0.95553	0.44605	0.79362
Succinate	0.13526	0.71562	0.87665	11.686	7.7076e-06	1.0886e-05	2.2669	0.085307	0.29218
L-threonine	0.13421	0.71668	0.87665	14.217	1.2829e-06	1.9529e-06	0.18652	0.94359	0.99998
gamma-Glutamyl-Se-methylselenocysteine	0.12034	0.73108	0.88446	13.104	2.7513e-06	4.0099e-06	1.3163	0.28649	0.61811
3-methyldioxyindole	0.11795	0.73367	0.88446	9.4001	4.765e-05	6.1877e-05	7.8379	0.00018933	0.0046551
NADPH	0.11408	0.7379	0.88446	11.39	9.6459e-06	1.3416e-05	0.43437	0.78268	0.99998
trans-Homoaconitate	0.1136	0.73843	0.88446	57.465	1.2307e-13	4.8871e-13	0.1136	0.97675	0.99998
Leucocyanidin	0.1007	0.75319	0.89728	41.788	7.4494e-12	2.1714e-11	1.1477	0.35336	0.69655
L-methionine	0.097162	0.75742	0.89841	20.864	2.5992e-08	4.7165e-08	0.3574	0.83683	0.99998
N-Acetyl-L-citrulline	0.09156	0.76429	0.89878	28.303	8.4406e-10	1.7928e-09	0.033415	0.99773	0.99998
gamma-Glutamyl-gamma-aminobutyrate	0.08617	0.77113	0.90294	19.127	6.5616e-08	1.1098e-07	0.19817	0.93737	0.99998
L-phenylalanine	0.076362	0.78418	0.91433	19.311	5.9336e-08	1.03e-07	0.18995	0.94178	0.99998
Sphingosine 1-phosphate	0.071994	0.79029	0.91754	22.32	1.2464e-08	2.3231e-08	0.19223	0.94057	0.99998
L-Homocysteine	0.063508	0.80275	0.92679	45.343	2.65e-12	8.6336e-12	0.023815	0.99883	0.99998
Xanthine	0.062022	0.80502	0.92679	7.5186	0.0002549	0.00032185	0.39622	0.80971	0.99998
dTMP	0.057671	0.81185	0.92898	19.178	6.3797e-08	1.0857e-07	0.96539	0.44084	0.78947
L-Methionine S-oxide	0.054556	0.8169	0.92898	50.005	7.5473e-13	2.721e-12	0.87009	0.49327	0.83674
S-Adenosyl-L-methionine	0.054437	0.8171	0.92898	8.4465	0.00010903	0.00014025	0.024147	0.9988	0.99998
Dehydroascorbate	0.051104	0.82269	0.92986	43.923	3.9702e-12	1.2362e-11	1.6891	0.17853	0.4725
Leukotriene B4	0.049956	0.82466	0.92986	73.058	4.9973e-15	2.6332e-14	0.049956	0.99506	0.99998
alpha-D-Glucosamine 1-phosphate	0.04126	0.84041	0.93979	383.36	2.7655e-25	8.4194e-24	0.058379	0.99334	0.99998
L-Adrenaline	0.039523	0.84376	0.93979	3.7563	0.0136	0.015026	1.4184	0.25191	0.5629
Spermidine	0.03557	0.85168	0.94477	18.848	7.6557e-08	1.2869e-07	3.1051	0.029849	0.15688
L-asparagine	0.031468	0.86039	0.95042	16.231	3.5295e-07	5.7223e-07	0.74384	0.56974	0.88197
Deoxyribose triphosphate	0.029605	0.86454	0.95042	4.9856	0.0033436	0.0038332	0.20333	0.93455	0.99998
D-Glyceraldehyde 3-phosphate/Glycerone phosphate	0.028138	0.86791	0.95042	332	2.2825e-24	5.6856e-23	0.53743	0.70931	0.97332
5-Guanidino-2-oxopentanoate	0.024363	0.87701	0.95042	157.24	1.1457e-19	1.2074e-18	2.1212	0.10273	0.33115
Pyridoxamine	0.023288	0.87973	0.95042	29.28	5.6717e-10	1.2334e-09	0.11963	0.97444	0.99998
Glutathione disulfide	0.020626	0.88676	0.95042	46.972	1.688e-12	5.8825e-12	0.15307	0.96014	0.99998
L-cysteine	0.019042	0.89117	0.95042	43.51	4.4751e-12	1.3688e-11	0.050975	0.99486	0.99998
GDP	0.018957	0.89141	0.95042	70.128	8.6802e-15	4.2939e-14	0.004517	0.99996	0.99998
acyl-C4-OH Hydroxybutyrylcarnitine	0.010769	0.91804	0.97497	19.296	5.9819e-08	1.03e-07	4.4759	0.0059055	0.047591
beta-Butoxyethyl nicotinate	0.0094558	0.92318	0.97665	51.308	5.4103e-13	2.0033e-12	0.0091599	0.99982	0.99998
Glutathione	0.0056687	0.94048	0.99034	22.925	9.2797e-09	1.7415e-08	1.5335	0.2177	0.54226
L-aspartate	0.0038239	0.9511	0.99034	98.982	7.7847e-17	5.6131e-16	1.2279	0.31994	0.67434
5-L-Glutamyl-L-glutamine	0.0036859	0.95199	0.99034	40.208	1.2077e-11	3.4114e-11	0.0030797	0.99998	0.99998
N-Acetylneuraminate	0.0026251	0.95948	0.99034	130.94	1.5427e-18	1.3209e-17	0.62582	0.64775	0.94038
Hydroxyacetone phosphate	0.0023392	0.96175	0.99034	35.301	6.0295e-11	1.4884e-10	0.048424	0.99535	0.99998
L-Carnitine	0.0017671	0.96675	0.99034	93.771	1.6464e-16	1.1278e-15	0.74498	0.56902	0.88197
Picolinic acid	0.0015478	0.96888	0.99034	30.405	3.6346e-10	8.163e-10	0.01105	0.99974	0.99998
Riboflavin	0.0013431	0.97101	0.99034	70.071	8.7758e-15	4.2939e-14	1.4693	0.23618	0.55787
cis-p-Coumarate	0.0009306	0.97587	0.99034	36.111	4.5683e-11	1.159e-10	1.7438	0.16646	0.45609
ADP	0.00084956	0.97694	0.99034	30.631	3.329e-10	7.6011e-10	12.275	4.9842e-06	0.00045522
acyl-C8 L-octanoylcarnitine	0.00048288	0.98261	0.99034	6.2333	0.00089501	0.0010803	1.4728	0.23515	0.55787
Hypoxanthine	0.00045588	0.98311	0.99034	12.215	5.2075e-06	7.4704e-06	0.92799	0.46086	0.812
Nonanoic acid pelargonate	0.00020737	0.98861	0.99223	3.4796	0.018927	0.020579	2.1328	0.10121	0.33013
L-tyrosine	4.2079e-06	0.99838	0.99838	13.703	1.8165e-06	2.676e-06	0.45536	0.76773	0.99998
